# Abscission couples cell division to embryonic stem cell fate

**DOI:** 10.1101/798165

**Authors:** Agathe Chaigne, Celine Labouesse, Meghan Agnew, Edouard Hannezo, Kevin J Chalut, Ewa K Paluch

## Abstract

Cell fate transitions are key to development and homeostasis. It is thus essential to understand the cellular mechanisms controlling fate transitions. Cell division has been implicated in fate decisions in many stem cells, including neuronal and epithelial progenitors. In other stem cells, such as embryonic stem (ES) cells, the role of division remains unclear. Here we show that exit from naïve pluripotency in mouse ES cells generally occurs after a division. We further show that exit timing is strongly correlated between sister cells, which remain connected by cytoplasmic bridges long after division, and that bridge abscission progressively accelerates as cells exit naïve pluripotency. Finally, interfering with abscission impairs exit from naïve pluripotency. Altogether, our data indicate that a switch in the division machinery leading to faster abscission is crucial for pluripotency exit. Our study identifies abscission as a key step coupling cell division to fate transitions.
