## Supplementary material for "Abscission couples cell division to embryonic stem cell fate": Table S1

### Sheet: Sheet1
				Fold change during first 24h
		ENS	Name	Kalkan et al 2017 (25h)	Yang et al 2019 (24h)
	Kinetochore binding	ENSMUSG00000024989	Cep55	1.284	0.319255
		ENSMUSG00000032254	Kif23	1.34583	0.947818
	Endosome binding	ENSMUSG00000031813	Mvb12a	1.29348	0.710339
		ENSMUSG00000038740	Mvb12b	0.366577	0.137489
	membrane-interacting-Proteins	ENSMUSG00000073643	Wdfy1	0.80812	0.367716
		ENSMUSG00000042298	Ttc19	0.852237	0.641233
	Target abscission machinery	ENSMUSG00000032504	Pdcd6ip	1.11529	0.601919
	ESCRT-I	ENSMUSG00000014402	Tsg101	0.636364	1.07466
		ENSMUSG00000031600	Vps37a	0.837577	0.812724
		ENSMUSG00000066278	Vps37b	0.744604	0.452434
		ENSMUSG00000048832	Vps37c	0.913828	0.730964
		ENSMUSG00000043614	Vps37d	0.75	0.46875
	ESCRT-III	ENSMUSG00000000743	Chmp1a	0.738913	0.958837
		ENSMUSG00000033916	Chmp2a	0.779635	0.63856
		ENSMUSG00000004843	Chmp2b	0.592545	0.549164
		ENSMUSG00000053119	Chmp3	0.75511	0.966095
		ENSMUSG00000038467	Chmp4b	0.885378	0.886227
		ENSMUSG00000027536	Chmp4c	0.185847	0.734205
		ENSMUSG00000028419	Chmp5	0.657991	0.816948
		ENSMUSG00000025371	Chmp6	0.903561	0.858656
		ENSMUSG00000034190	Chmp7	0.793712	0.978284
	AAA-ATPase	ENSMUSG00000031913	Vps4a	0.724239	0.790424
		ENSMUSG00000009907	Vps4b	0.877049	0.968132
	microtubule severing	ENSMUSG00000024068	Spast	0.946302	0.891913
	No-Cut regulators	ENSMUSG00000020897	Aurkb	1.02927	1.11938
